# CHDbase: A Comprehensive Knowledgebase for Congenital Heart Disease-related Genes and Clinical Manifestations

**DOI:** 10.1101/2022.01.06.475217

**Authors:** Wei-Zhen Zhou, Wenke Li, Huayan Shen, Ruby W. Wang, Wen Chen, Yujing Zhang, Qingyi Zeng, Hao Wang, Meng Yuan, Ziyi Zeng, Jinhui Cui, Chuan-Yun Li, Fred Y. Ye, Zhou Zhou

**Author notes:** **Corresponding authors.** (Zhou Z), (Ye FY). Equal contribution (Wei-Zhen Zhou, Wenke Li, Huayan Shen).

## Abstract

Congenital heart disease (CHD) is the most common cause of major birth defects, with a prevalence of 1%. Although an increasing number of studies reporting the etiology of CHD, the findings scattered throughout the literature are difficult to retrieve and utilize in research and clinical practice. We therefore developed CHDbase, an evidence-based knowledgebase with CHD-related genes and clinical manifestations manually curated from 1114 publications, linking 1124 susceptibility genes and 3591 variations to more than 300 CHD types and related syndromes. Metadata such as the information of each publication and the selected population and samples, the strategy of studies, and the major findings of study were integrated with each item of research record. We also integrated functional annotations through parsing ~50 databases/tools to facilitate the interpretation of these genes and variations in disease pathogenicity. We further prioritized the significance of these CHD-related genes with a gene interaction network approach, and extracted a core CHD sub-network with 163 genes. The clear genetic landscape of CHD enables the phenotype classification based on the shared genetic origin. Overall, CHDbase provides a comprehensive and freely available resource to study CHD susceptibility, supporting a wide range of users in the scientific and medical communities. CHDbase is accessible at http://chddb.fwgenetics.org/.
