## Supplementary material for "CHDbase: A Comprehensive Knowledgebase for Congenital Heart Disease-related Genes and Clinical Manifestations": TableS1

### Sheet: Table S1
Table S1 Collected information for different types of evidence
Category	Item	Genetic association	SNV/Indel	Expression	Linkage	CNV	Other
Publication	First author	√	√	√	√	√	√
	Title	√	√	√	√	√	√
	Year of publication	√	√	√	√	√	√
	Journal	√	√	√	√	√	√
	PubMed ID	√	√	√	√	√	√
	Abstract	√	√	√	√	√	√
	Summary	√	√	√	√	√	√
Population	Species	√	√	√	√	√	√
	Ethnicity	√	√	√	√	√	√
	Country of origin	√	√	√	√	√	√
	Number of families, cases, and controls	√	√	√	√	√	√
	Sex ratio of cases and controls	√	√	√	√	√	√
	Age of cases and controls	√	√	√	√	√	√
	Diagnosis of cases	√	√	√	√	√	√
	Other phenotype of cases	√	√	√	√	√	√
	Animal/cell model						√
Study design	Study type	√	√	√	√	√	√
	Experimental method/platform	√	√	√	√	√	√
	Statistical method	√		√	√
Result	Variation/region/gene	Reported SNPs	Reported SNVs/Indels	Reported gene	Reported linkage regions	Reported CNVs	Reported gene/translocations
	Evaluation parameters	Allele and genotype distribution	Number of independent carriers in cases and controls	Up- or down- regulated	Significant markers	Number of independent carriers in cases and controls
	Statistical significance and findings	P value, OR, RR, 95% CI for allele and/or genotype	Pathogenicity classification based on authors' conclusions	Fold change, P value	LOD score, NPL score, P value	Pathogenicity classification based on authors' conclusions	Result summary
	Associated CHD	√	√	√	√	√	√
	Associated syndromes	√	√	√	√	√	√
Sample	Family ID		√			√	√
	Sample ID		√			√	√
	Sex		√			√	√
	Age		√			√	√
	Diagnosis		√			√	√
	Other phenotypes		√			√	√
	Transmission (de novo, paternal, maternal, familial)		√			√	√
	Zygosity (homozygous, heterozygous, mosaic)		√			√	√
SNP, single nucleotide polymorphism; SNVs/Indels, single-nucleotide variants/insertion-deletion variants; CNVs, copy number variations; OR, odds ratio; RR, risk ratio; CI, confidence Interval; LOD, logarithm of odds; NPL, non-parametric linkage
