## Supplementary material for "CHDbase: A Comprehensive Knowledgebase for Congenital Heart Disease-related Genes and Clinical Manifestations": TableS4

### Sheet: Table S4
Table S4 Pairwise correlations of CHD types
CHD Type1	CHD Type2	Overlapping gene count	Unique gene count in Type1	Unique gene count in Type2	Jaccard coefficient	Jaccard distance	Statistics	P	Adjusted P
IAA	RAA	12	7	13	0.375	0.625	0.362777	0	0
DORV	TGA	44	53	19	0.37931	0.62069	0.334681	0	0
ASD	VSD	154	49	125	0.469512	0.530488	0.318186	0	0
AVSD	cAVJ	48	87	0	0.355556	0.644444	0.314314	0	0
IAA	PTA	15	4	29	0.3125	0.6875	0.297433	0	0
ASD	AVSD	96	107	39	0.396694	0.603306	0.296955	0	0
DORV	PTA	34	63	10	0.317757	0.682243	0.282712	0	0
AVSD	VSD	104	31	175	0.335484	0.664516	0.222189	0	0
AVSD	TGA	42	93	21	0.269231	0.730769	0.218758	0	0
AR	AS/AVS	8	5	22	0.228571	0.771429	0.218322	0	0
AS/AVS	BAV	12	18	21	0.235294	0.764706	0.217402	0	0
PDA	PS/PVS	24	37	35	0.25	0.75	0.215288	0	0
BAV	CoA	11	22	16	0.22449	0.77551	0.207598	0	0
AR	BAV	8	5	25	0.210526	0.789474	0.199984	0	0
AS/AVS	PS/PVS	16	14	43	0.219178	0.780822	0.196426	0	0
DORV	VSD	83	14	196	0.283276	0.716724	0.195717	0	0
PTA	RAA	12	32	13	0.210526	0.789474	0.19237	0	0
Dxc	PA	7	9	19	0.2	0.8	0.188797	0	0
AVSD	DORV	47	88	50	0.254054	0.745946	0.186663	0	0
ASD	cAVJ	46	157	2	0.22439	0.77561	0.178995	0	0
PDA	POF	16	45	18	0.202532	0.797468	0.1775	0	0
DORV	RAA	20	77	5	0.196078	0.803922	0.173339	0	0
CoA	VCAb	7	20	11	0.184211	0.815789	0.171982	0	0
RAA	TGA	14	11	49	0.189189	0.810811	0.16876	0	0
PS/PVS	VCAb	11	48	7	0.166667	0.833333	0.150997	0	0
PTA	TGA	16	28	47	0.175824	0.824176	0.145981	0	0
PA	PS/PVS	12	14	47	0.164384	0.835616	0.143781	0	0
PA	TGA	12	14	51	0.155844	0.844156	0.134825	0	0
PS/PVS	TGA	17	42	46	0.161905	0.838095	0.126623	0	0
POF	PS/PVS	12	22	47	0.148148	0.851852	0.123424	0	0
IAA	TGA	10	9	53	0.138889	0.861111	0.122289	0	0
CoA	PDA	11	16	50	0.142857	0.857143	0.121474	0	0
DORV	PS/PVS	22	75	37	0.164179	0.835821	0.121387	0	0
cAVJ	VSD	47	1	232	0.167857	0.832143	0.119848	0	0
ASD	DORV	49	154	48	0.195219	0.804781	0.115983	0	0
ASD	PS/PVS	38	165	21	0.169643	0.830357	0.115753	0	0
Dxc	TGA	9	7	54	0.128571	0.871429	0.114092	0	0
DORV	PDA	21	76	40	0.153285	0.846715	0.109564	0	0
DORV	IAA	13	84	6	0.126214	0.873786	0.10812	0	0
ASD	POF	28	175	6	0.133971	0.866029	0.100299	0	0
ASD	PDA	35	168	26	0.152838	0.847162	0.0974665	0	0
ASD	TGA	35	168	28	0.151515	0.848485	0.0946789	0	0
PDA	VSD	43	18	236	0.144781	0.855219	0.0854693	0	0
PS/PVS	VSD	41	18	238	0.138047	0.861953	0.080433	0	0
TGA	VSD	42	21	237	0.14	0.86	0.079005	0	0
PTA	VSD	33	11	246	0.113793	0.886207	0.069393	0	0
AVSD	PS/PVS	24	111	35	0.141176	0.858824	0.0930411	4.06882e-08	3.03863e-07
AVSD	PA	15	120	11	0.10274	0.89726	0.077744	6.02919e-08	4.40885e-07
POF	VSD	25	9	254	0.0868056	0.913194	0.0517159	1.05935e-07	7.58839e-07
MR	POF	6	5	28	0.153846	0.846154	0.144462	1.32777e-07	9.32097e-07
PS/PVS	SV	9	50	11	0.128571	0.871429	0.11158	1.76567e-07	1.2152e-06
CoA	PS/PVS	10	17	49	0.131579	0.868421	0.110421	7.96698e-07	5.37771e-06
PS/PVS	TA	7	52	5	0.109375	0.890625	0.098095	1.28501e-06	8.51019e-06
AS/AVS	POF	8	22	26	0.142857	0.857143	0.124706	1.69162e-06	1.09955e-05
DORV	VCAb	10	87	8	0.0952381	0.904762	0.0779619	1.87075e-06	1.19388e-05
AS/AVS	PA	7	23	19	0.142857	0.857143	0.127031	3.35424e-06	2.10239e-05
AS/AVS	MR	5	25	6	0.138889	0.861111	0.129804	5.44753e-06	3.35453e-05
AR	MR	4	9	7	0.2	0.8	0.19329	6.10025e-06	3.6917e-05
DORV	SV	10	87	10	0.0934579	0.906542	0.0745602	6.4368e-06	3.82935e-05
BAV	PS/PVS	10	23	49	0.121951	0.878049	0.0977049	8.53956e-06	4.99564e-05
ASD	TR	13	190	5	0.0625	0.9375	0.0436572	1.02652e-05	5.90667e-05
PA	VSD	19	7	260	0.0664336	0.933566	0.0391029	1.1685e-05	6.61524e-05
BAV	PDA	10	23	51	0.119048	0.880952	0.0945057	1.2103e-05	6.72199e-05
DORV	OA	7	90	3	0.07	0.93	0.0597558	1.22566e-05	6.72199e-05
ASD	Dxc	12	191	4	0.057971	0.942029	0.0411016	1.36345e-05	7.36265e-05
DORV	PA	11	86	15	0.0982143	0.901786	0.0747407	1.48624e-05	7.90408e-05
AVSD	SV	11	124	9	0.0763889	0.923611	0.056517	2.27448e-05	0.000119156
CoA	PA	6	21	20	0.12766	0.87234	0.112621	2.43423e-05	0.000125649
RAA	VCAb	5	20	13	0.131579	0.868421	0.119734	2.67105e-05	0.000135875
OA	VSD	10	0	269	0.0358423	0.964158	0.0249258	3.07225e-05	0.000154052
AS/AVS	PDA	9	21	52	0.109756	0.890244	0.0867442	3.72139e-05	0.000183973
TA	VSD	11	1	268	0.0392857	0.960714	0.0262486	4.26858e-05	0.000208093
BAV	POF	7	26	27	0.116667	0.883333	0.0975772	5.24469e-05	0.000252176
PA	SV	5	21	15	0.121951	0.878049	0.109145	6.01319e-05	0.00028522
AS/AVS	CoA	6	24	21	0.117647	0.882353	0.101495	6.14751e-05	0.000287703
Dxc	TR	4	12	14	0.133333	0.866667	0.123768	6.52785e-05	0.000301484
ASD	PA	15	188	11	0.0700935	0.929907	0.0436304	7.37363e-05	0.000336123
EA	MR	3	8	8	0.157895	0.842105	0.151705	8.42802e-05	0.000379261
AS/AVS	AVSD	13	17	122	0.0855263	0.914474	0.0572955	9.17998e-05	0.00040787
Dxc	SV	4	12	16	0.125	0.875	0.114957	0.00010313	0.000452482
SV	TGA	7	13	56	0.0921053	0.907895	0.0748313	0.000110886	0.000480507
AS/AVS	SV	5	25	15	0.111111	0.888889	0.0975057	0.000123735	0.000529645
CoA	POF	6	21	28	0.109091	0.890909	0.0919692	0.000127126	0.000531207
ASD	CoA	15	188	12	0.0697674	0.930233	0.0423815	0.00012636	0.000531207
OA	TGA	5	5	58	0.0735294	0.926471	0.0637819	0.000145057	0.000598999
APVC	VCAb	4	15	14	0.121212	0.878788	0.110765	0.000147731	0.000602948
ASD	TA	9	194	3	0.0436893	0.956311	0.030853	0.000150141	0.000605741
BAV	MR	4	29	7	0.1	0.9	0.0906859	0.00017141	0.000678952
MR	PS/PVS	5	6	54	0.0769231	0.923077	0.0664437	0.00017409	0.000678952
EA	PS/PVS	5	6	54	0.0769231	0.923077	0.0664437	0.00017409	0.000678952
AS/AVS	VSD	19	11	260	0.0655172	0.934483	0.0342714	0.000183388	0.000707354
MR	PDA	5	6	56	0.0746269	0.925373	0.0640926	0.000207803	0.000792812
POF	SV	5	29	15	0.102041	0.897959	0.0877539	0.000242028	0.000913459
POF	TA	4	30	8	0.0952381	0.904762	0.0852175	0.000279249	0.00104273
AVSD	VCAb	9	126	9	0.0625	0.9375	0.0444132	0.000289325	0.00106898
PS/PVS	TR	6	53	12	0.084507	0.915493	0.0688378	0.000294836	0.00107543
SV	VSD	14	6	265	0.0491228	0.950877	0.0278028	0.000297199	0.00107543
ASD	VCAb	11	192	7	0.052381	0.947619	0.0335381	0.000323829	0.00115984
MR	VCAb	3	8	15	0.115385	0.884615	0.107689	0.00033923	0.00117891
EA	TR	3	8	15	0.115385	0.884615	0.107689	0.00033923	0.00117891
MR	TR	3	8	15	0.115385	0.884615	0.107689	0.00033923	0.00117891
AS/AVS	DORV	10	20	87	0.0854701	0.91453	0.0591657	0.000369727	0.00127229
AVSD	POF	13	122	21	0.0833333	0.916667	0.0520014	0.000393765	0.00134186
AR	PS/PVS	5	8	54	0.0746269	0.925373	0.0625673	0.00041833	0.00141187
CoA	VSD	17	10	262	0.0588235	0.941176	0.0305073	0.000426709	0.00142643
TGA	VCAb	6	57	12	0.08	0.92	0.0640909	0.000434534	0.00143888
ASD	TOF	47	156	258	0.101952	0.898048	-0.0558987	0.000451888	0.00148236
PA	VCAb	4	22	14	0.1	0.9	0.0879592	0.000480191	0.0015463
AVSD	PDA	19	116	42	0.107345	0.892655	0.05803	0.000478419	0.0015463
AR	PDA	5	8	56	0.0724638	0.927536	0.0603315	0.000491323	0.00156777
PA	PDA	7	19	54	0.0875	0.9125	0.0666842	0.0005404	0.00170883
AVSD	Dxc	8	127	8	0.0559441	0.944056	0.0396832	0.000582664	0.00182603
AR	VCAb	3	10	15	0.107143	0.892857	0.0986276	0.000622459	0.00193348
RAA	SV	4	21	16	0.097561	0.902439	0.084976	0.000633954	0.00195191
MR	VSD	9	2	270	0.0320285	0.967972	0.0200491	0.000644934	0.00196845
PDA	SV	6	55	14	0.08	0.92	0.0628637	0.00067881	0.00205399
BAV	PA	5	28	21	0.0925926	0.907407	0.076057	0.000775083	0.00232525
AS/AVS	TR	4	26	14	0.0909091	0.909091	0.0781648	0.000876176	0.00259812
PTA	SV	5	39	15	0.0847458	0.915254	0.0691252	0.000880845	0.00259812
ASD	SV	11	192	9	0.0518868	0.948113	0.0310985	0.000995147	0.00291081
AS/AVS	PTA	6	24	38	0.0882353	0.911765	0.0678762	0.00111572	0.0032365
Dxc	PS/PVS	5	11	54	0.0714286	0.928571	0.0571485	0.00119876	0.0034489
APVC	DORV	7	12	90	0.0642202	0.93578	0.0461269	0.00127644	0.00364252
RAA	TA	3	22	9	0.0882353	0.911765	0.0790828	0.00129667	0.00367042
AVSD	MR	6	129	5	0.0428571	0.957143	0.031349	0.00144219	0.00404966
PA	TA	3	23	9	0.0857143	0.914286	0.0764451	0.00146334	0.00407644
POF	VCAb	4	30	14	0.0833333	0.916667	0.069993	0.00148417	0.00410191
AS/AVS	TGA	7	23	56	0.0813953	0.918605	0.0581344	0.00171429	0.00470091
ASD	BAV	15	188	18	0.0678733	0.932127	0.0350809	0.00179367	0.00485832
RAA	VSD	15	10	264	0.0519031	0.948097	0.0255626	0.00179938	0.00485832
ASD	AS/AVS	14	189	16	0.0639269	0.936073	0.03381	0.0018179	0.00487085
DORV	MR	5	92	6	0.0485437	0.951456	0.0373692	0.00184904	0.00491675
PA	RAA	4	22	21	0.0851064	0.914894	0.0706439	0.00195703	0.00516479
EA	PDA	4	7	57	0.0588235	0.941176	0.0482893	0.00200269	0.00520698
AVSD	PTA	14	121	30	0.0848485	0.915152	0.0462986	0.00200236	0.00520698
BAV	SV	4	29	16	0.0816327	0.918367	0.0675065	0.00201911	0.00521109
PS/PVS	RAA	6	53	19	0.0769231	0.923077	0.056888	0.00205106	0.0052549
CoA	RAA	4	23	21	0.0833333	0.916667	0.0685995	0.00226687	0.00576573
SV	VCAb	3	17	15	0.0857143	0.914286	0.0750038	0.00243799	0.00612789
ASD	MR	7	196	4	0.0338164	0.966184	0.0220068	0.00244417	0.00612789
AVSD	TA	6	129	6	0.0425532	0.957447	0.0300723	0.00247777	0.00616807
PDA	TR	5	56	13	0.0675676	0.932432	0.0517754	0.00252692	0.00620245
PDA	VCAb	5	56	13	0.0675676	0.932432	0.0517754	0.00252692	0.00620245
IAA	VSD	12	7	267	0.041958	0.958042	0.0216563	0.00271614	0.00662059
MR	TA	2	9	10	0.0952381	0.904762	0.088777	0.00293501	0.00710475
APVC	SV	3	16	17	0.0833333	0.916667	0.0723144	0.00298067	0.00716585
Dxc	RAA	3	13	22	0.0789474	0.921053	0.0679141	0.00320659	0.00760481
PS/PVS	PTA	8	51	36	0.0842105	0.915789	0.0552004	0.00319872	0.00760481
PA	PTA	5	21	39	0.0769231	0.923077	0.0583021	0.00323194	0.00761351
IAA	PDA	5	14	56	0.0666667	0.933333	0.0501945	0.00330354	0.00773028
AR	EA	2	11	9	0.0909091	0.909091	0.0841996	0.00342825	0.00791655
BAV	DORV	9	24	88	0.0743802	0.92562	0.0460575	0.00340977	0.00791655
PDA	PTA	8	53	36	0.0824742	0.917526	0.0530399	0.00400668	0.0091918
AR	TA	2	11	10	0.0869565	0.913043	0.0799276	0.00425481	0.00968407
DORV	POF	9	88	25	0.0737705	0.92623	0.0447939	0.00427644	0.00968407
AVSD	RAA	9	126	16	0.0596026	0.940397	0.0354377	0.00436806	0.00982813
AR	POF	3	10	31	0.0681818	0.931818	0.0575507	0.00444669	0.00994132
cAVJ	TOF	7	41	298	0.0202312	0.979769	-0.028416	0.00477525	0.0106083
TOF	VSD	76	229	203	0.149606	0.850394	-0.0451187	0.00512055	0.0113039
PA	TR	3	23	15	0.0731707	0.926829	0.06113	0.0052393	0.0114937
POF	RAA	4	30	21	0.0727273	0.927273	0.0563484	0.0055515	0.0121029
MR	PTA	3	8	41	0.0576923	0.942308	0.0477511	0.00577043	0.0125026
APVC	PA	3	16	23	0.0714286	0.928571	0.0589965	0.00624223	0.0134419
OA	SV	2	8	18	0.0714286	0.928571	0.0639154	0.00679993	0.0145535
CoA	IAA	3	24	16	0.0697674	0.930233	0.0571354	0.00704398	0.0149845
TA	VCAb	2	10	16	0.0714286	0.928571	0.0633095	0.00804226	0.0169032
TA	TR	2	10	16	0.0714286	0.928571	0.0633095	0.00804226	0.0169032
AS/AVS	VCAb	3	27	15	0.0666667	0.933333	0.0539224	0.00822537	0.0171851
CoA	SV	3	24	17	0.0681818	0.931818	0.0551629	0.0082986	0.0172356
MR	SV	2	9	18	0.0689655	0.931034	0.0609638	0.00841928	0.0173833
AR	TR	2	11	16	0.0689655	0.931034	0.0604502	0.00970576	0.0199224
SV	TA	2	18	10	0.0666667	0.933333	0.0582064	0.0101885	0.0207916
OA	PS/PVS	3	7	56	0.0454545	0.954545	0.0357976	0.0103453	0.0209896
BAV	VCAb	3	30	15	0.0625	0.9375	0.0493	0.0111258	0.0224434
OA	RAA	2	8	23	0.0606061	0.939394	0.0525519	0.0113017	0.0224923
POF	PTA	5	29	39	0.0684932	0.931507	0.0465692	0.0112369	0.0224923
OA	PDA	3	7	58	0.0441176	0.955882	0.0344142	0.0113423	0.0224923
CoA	DORV	7	20	90	0.0598291	0.940171	0.0356322	0.0115878	0.0228501
DORV	Dxc	5	92	11	0.0462963	0.953704	0.0306936	0.0117282	0.0229978
AR	SV	2	11	18	0.0645161	0.935484	0.0556248	0.012134	0.0235202
POF	TR	3	31	15	0.0612245	0.938776	0.0478842	0.012178	0.0235202
ASD	EA	6	197	5	0.0288462	0.971154	0.0170365	0.0121957	0.0235202
AVSD	TOF	33	102	272	0.0810811	0.918919	-0.0358319	0.0130725	0.0250735
Dxc	VCAb	2	14	16	0.0625	0.9375	0.0529344	0.0159358	0.0303993
DORV	TA	4	93	8	0.0380952	0.961905	0.0260058	0.0163058	0.030937
CoA	MR	2	25	9	0.0555556	0.944444	0.046736	0.0166396	0.0312327
CoA	EA	2	25	9	0.0555556	0.944444	0.046736	0.0166396	0.0312327
APVC	Dxc	2	17	14	0.0606061	0.939394	0.0507952	0.0175726	0.0326348
Dxc	IAA	2	14	17	0.0606061	0.939394	0.0507952	0.0175726	0.0326348
Dxc	PTA	3	13	41	0.0526316	0.947368	0.0393325	0.0185195	0.0342124
EA	TOF	0	11	305	0	1	-0.0120187	0.0190326	0.0349762
APVC	TGA	4	15	59	0.0512821	0.948718	0.0346826	0.0198811	0.0363452
CoA	TA	2	25	10	0.0540541	0.945946	0.0446742	0.0201149	0.0365819
TR	VCAb	2	16	16	0.0588235	0.941176	0.048654	0.020843	0.0377108
TA	TGA	3	9	60	0.0416667	0.958333	0.0302629	0.0218592	0.0393466
OA	POF	2	8	32	0.047619	0.952381	0.0389002	0.0221898	0.0397378
AR	CoA	2	11	25	0.0526316	0.947368	0.0427188	0.0238364	0.0424699
AS/AVS	TA	2	28	10	0.05	0.95	0.0403195	0.0249338	0.0442009
BAV	EA	2	31	9	0.047619	0.952381	0.0383049	0.025574	0.0451079
BAV	VSD	16	17	263	0.0540541	0.945946	0.0199188	0.0265962	0.0466763
EA	POF	2	9	32	0.0465116	0.953488	0.0371278	0.0272432	0.047574
ASD	OA	5	198	5	0.0240385	0.975962	0.0132631	0.0350875	0.0609688
PA	POF	3	23	31	0.0526316	0.947368	0.0358752	0.0360668	0.0623618
APVC	AVSD	6	13	129	0.0405405	0.959459	0.0215561	0.0362865	0.0624341
CoA	Dxc	2	25	14	0.0487805	0.95122	0.0374151	0.0367799	0.0629743
OA	PTA	2	8	42	0.0384615	0.961538	0.0292634	0.0381728	0.0650419
AR	ASD	6	7	197	0.0285714	0.971429	0.0147159	0.0394208	0.066844
RAA	TR	2	23	16	0.0487805	0.95122	0.0369359	0.03991	0.0670258
AVSD	BAV	9	126	24	0.0566038	0.943396	0.026035	0.0399095	0.0670258
APVC	RAA	2	17	23	0.047619	0.952381	0.035396	0.0448527	0.0749
PDA	TGA	8	53	55	0.0689655	0.931034	0.033054	0.0451708	0.0749
cAVJ	SV	3	45	17	0.0461538	0.953846	0.0301089	0.0452853	0.0749
cAVJ	OA	2	46	8	0.0357143	0.964286	0.0263707	0.0454521	0.0749
BAV	TGA	5	28	58	0.0549451	0.945055	0.0301197	0.0459074	0.0752967
Dxc	PDA	3	13	58	0.0405405	0.959459	0.0261584	0.046616	0.0761033
CoA	TR	2	25	16	0.0465116	0.953488	0.0342834	0.0471201	0.0765702
PDA	RAA	4	57	21	0.0487805	0.95122	0.028544	0.0476465	0.0770687
IAA	PA	2	17	24	0.0465116	0.953488	0.0340796	0.0485422	0.0781575
MR	OA	1	10	9	0.05	0.95	0.0441063	0.051003	0.0817445
APVC	CoA	2	17	25	0.0454545	0.954545	0.0328225	0.0526551	0.0840088
POF	TGA	5	29	58	0.0543478	0.945652	0.0290215	0.0536486	0.0852066
AS/AVS	TOF	15	15	290	0.046875	0.953125	0.0153602	0.0582617	0.0921165
EA	TA	1	10	11	0.0454545	0.954545	0.0389935	0.0625376	0.0984336
cAVJ	TA	2	46	10	0.0344828	0.965517	0.0236279	0.0663278	0.103933
APVC	PS/PVS	3	16	56	0.04	0.96	0.0236615	0.0697093	0.108265
IAA	PS/PVS	3	16	56	0.04	0.96	0.0236615	0.0697093	0.108265
VSD	VCAb	9	270	9	0.03125	0.96875	0.0119714	0.0776406	0.120052
OA	TOF	6	4	299	0.0194175	0.980583	0.00846831	0.0813486	0.125234
OA	TR	1	9	17	0.037037	0.962963	0.0297942	0.0835699	0.127797
APVC	POF	2	17	32	0.0392157	0.960784	0.0253934	0.0841058	0.127797
IAA	POF	2	17	32	0.0392157	0.960784	0.0253934	0.0841058	0.127797
cAVJ	RAA	3	45	22	0.0428571	0.957143	0.0241253	0.0851937	0.128892
EA	VSD	6	5	273	0.0211268	0.978873	0.00914742	0.088505	0.133327
Dxc	TA	1	15	11	0.037037	0.962963	0.0293076	0.090505	0.135758
APVC	TOF	3	16	302	0.00934579	0.990654	-0.0110691	0.0912846	0.136344
EA	VCAb	1	10	17	0.0357143	0.964286	0.0280184	0.0930873	0.138448
DORV	TR	4	93	14	0.036036	0.963964	0.0187599	0.0950021	0.140699
MR	TGA	2	9	61	0.0277778	0.972222	0.0171916	0.0965356	0.142068
Dxc	VSD	8	8	271	0.0278746	0.972125	0.0106567	0.0967356	0.142068
IAA	MR	1	18	10	0.0344828	0.965517	0.0266289	0.0999403	0.144358
EA	IAA	1	10	18	0.0344828	0.965517	0.0266289	0.0999403	0.144358
cAVJ	PA	3	45	23	0.0422535	0.957746	0.0230263	0.0995066	0.144358
AVSD	CoA	7	128	20	0.0451613	0.954839	0.0193437	0.0995976	0.144358
IAA	TA	1	18	11	0.0333333	0.966667	0.0250382	0.109447	0.157442
PDA	TA	2	59	10	0.028169	0.971831	0.0168255	0.110034	0.157641
TOF	TR	3	302	15	0.009375	0.990625	-0.0100057	0.116971	0.166898
AR	IAA	1	12	18	0.0322581	0.967742	0.0235489	0.119837	0.170294
AR	DORV	3	10	94	0.0280374	0.971963	0.015048	0.121063	0.171343
cAVJ	Dxc	2	46	14	0.0322581	0.967742	0.0186526	0.122276	0.172365
OA	PA	1	9	25	0.0285714	0.971429	0.0204271	0.128892	0.180965
PTA	TR	2	42	16	0.0333333	0.966667	0.0188374	0.131412	0.183768
MR	RAA	1	10	24	0.0285714	0.971429	0.0199532	0.135927	0.188579
EA	RAA	1	10	24	0.0285714	0.971429	0.0199532	0.135927	0.188579
EA	PA	1	10	25	0.0277778	0.972222	0.0190561	0.143387	0.197368
MR	PA	1	10	25	0.0277778	0.972222	0.0190561	0.143387	0.197368
AS/AVS	OA	1	29	9	0.025641	0.974359	0.0171808	0.149584	0.205094
AVSD	IAA	5	130	14	0.033557	0.966443	0.0145727	0.154007	0.210337
AVSD	OA	3	132	7	0.0211268	0.978873	0.0106029	0.158656	0.215846
AR	RAA	1	12	24	0.027027	0.972973	0.0173679	0.165763	0.224644
APVC	PTA	2	17	42	0.0327869	0.967213	0.01772	0.167023	0.225481
BAV	OA	1	32	9	0.0238095	0.97619	0.0151508	0.168978	0.227246
AR	PA	1	12	25	0.0263158	0.973684	0.0165266	0.172197	0.230691
IAA	TR	1	18	17	0.0277778	0.972222	0.0173306	0.178944	0.237914
IAA	VCAb	1	18	17	0.0277778	0.972222	0.0173306	0.178944	0.237914
PA	TOF	12	14	293	0.0376176	0.962382	0.0100813	0.183679	0.243288
SV	TR	1	19	17	0.027027	0.972973	0.0163166	0.186866	0.246578
APVC	IAA	1	18	18	0.027027	0.972973	0.0162865	0.189432	0.249029
IAA	SV	1	18	19	0.0263158	0.973684	0.0152968	0.203581	0.266588
POF	TOF	15	19	290	0.0462963	0.953704	0.010867	0.204309	0.266588
cAVJ	VCAb	2	46	16	0.03125	0.96875	0.0163893	0.213897	0.27704
cAVJ	TR	2	46	16	0.03125	0.96875	0.0163893	0.213897	0.27704
TGA	TR	0	63	18	0	1	-0.0159091	0.229495	0.296149
BAV	TA	1	32	11	0.0227273	0.977273	0.012786	0.239409	0.307811
ASD	RAA	8	195	17	0.0363636	0.963636	0.0108299	0.254162	0.325587
ASD	PTA	13	190	31	0.0555556	0.944444	0.0134008	0.259938	0.331776
cAVJ	PS/PVS	5	43	54	0.0490196	0.95098	0.0185109	0.263162	0.334673
BAV	PTA	3	30	41	0.0405405	0.959459	0.018993	0.273379	0.346411
TOF	VCAb	4	301	14	0.0125392	0.987461	-0.00684148	0.283176	0.357535
RAA	TOF	11	14	294	0.0344828	0.965517	0.00795133	0.285015	0.358567
APVC	VSD	8	11	271	0.0275862	0.972414	0.0072845	0.294698	0.369425
ASD	IAA	6	197	13	0.0277778	0.972222	0.00795875	0.34577	0.430373
APVC	ASD	6	13	197	0.0277778	0.972222	0.00795875	0.34577	0.430373
CoA	TOF	7	20	298	0.0215385	0.978462	-0.00699851	0.364204	0.451715
AR	cAVJ	0	13	48	0	1	-0.0115748	0.367197	0.453825
APVC	AS/AVS	0	19	30	0	1	-0.0131835	0.379765	0.46771
cAVJ	DORV	7	41	90	0.0507246	0.949275	0.0134689	0.386954	0.474898
AR	TOF	3	10	302	0.00952381	0.990476	-0.00462039	0.396043	0.484359
cAVJ	EA	0	48	11	0	1	-0.0101115	0.410101	0.499811
MR	TOF	5	6	300	0.0160772	0.983923	0.0040585	0.421885	0.512394
DORV	EA	2	95	9	0.0188679	0.981132	0.00769339	0.451015	0.545884
AR	AVSD	1	12	134	0.00680272	0.993197	-0.00663968	0.455649	0.549597
IAA	TOF	5	14	300	0.015674	0.984326	-0.00474094	0.468692	0.561471
EA	OA	0	11	10	0	1	-0.0058937	0.468565	0.561471
AR	OA	0	13	10	0	1	-0.00636257	0.48125	0.574553
OA	TA	0	10	12	0	1	-0.00613874	0.483497	0.57528
TGA	TOF	19	44	286	0.0544413	0.945559	-0.00758723	0.494804	0.586744
Dxc	MR	0	16	11	0	1	-0.00734496	0.504411	0.594121
Dxc	EA	0	16	11	0	1	-0.00734496	0.504411	0.594121
Dxc	OA	0	16	10	0	1	-0.00693121	0.509361	0.597946
OA	VCAb	0	10	18	0	1	-0.00724288	0.519934	0.604294
APVC	OA	0	19	10	0	1	-0.00738265	0.519107	0.604294
IAA	OA	0	19	10	0	1	-0.00738265	0.519107	0.604294
cAVJ	POF	1	47	33	0.0123457	0.987654	-0.0104234	0.523177	0.606057
APVC	EA	0	19	11	0	1	-0.0078539	0.531031	0.609123
APVC	MR	0	19	11	0	1	-0.0078539	0.531031	0.609123
AR	Dxc	0	13	16	0	1	-0.00808772	0.528531	0.609123
APVC	PDA	2	17	59	0.025641	0.974359	0.00916883	0.53291	0.609288
EA	SV	0	11	20	0	1	-0.00800175	0.535918	0.610738
APVC	TA	0	19	12	0	1	-0.00829513	0.537775	0.610871
CoA	PTA	2	25	42	0.0289855	0.971014	0.0099122	0.54334	0.611749
APVC	AR	0	19	13	0	1	-0.00870914	0.543559	0.611749
BAV	cAVJ	1	32	47	0.0125	0.9875	-0.00986341	0.544113	0.611749
APVC	TR	0	19	18	0	1	-0.0104472	0.54552	0.611749
AR	VSD	5	8	274	0.0174216	0.982578	0.00333184	0.565265	0.630363
CoA	OA	0	27	10	0	1	-0.0082297	0.567506	0.630363
AS/AVS	EA	0	30	11	0	1	-0.0090849	0.566809	0.630363
SV	TOF	8	12	297	0.0252366	0.974763	0.0037917	0.571697	0.633014
TA	TOF	5	7	300	0.0160256	0.983974	0.00294197	0.576548	0.636378
AVSD	EA	1	134	10	0.00689655	0.993103	-0.0046116	0.58026	0.638468
PS/PVS	TOF	22	37	283	0.0643275	0.935673	0.00579212	0.592353	0.649737
EA	PTA	1	10	43	0.0185185	0.981481	0.00857726	0.614206	0.671608
AS/AVS	Dxc	1	29	15	0.0222222	0.977778	0.0104124	0.638342	0.695832
CoA	cAVJ	1	26	47	0.0135135	0.986486	-0.00619631	0.700774	0.761523
cAVJ	MR	1	47	10	0.0172414	0.982759	0.00712992	0.730624	0.791509
PDA	TOF	22	39	283	0.0639535	0.936047	0.00366489	0.738201	0.797257
PTA	TOF	16	28	289	0.048048	0.951952	0.00310287	0.74586	0.803058
PTA	TA	1	43	11	0.0181818	0.981818	0.0075229	0.75275	0.807998
AS/AVS	cAVJ	2	28	46	0.0263158	0.973684	0.00522986	0.769576	0.823092
Dxc	TOF	6	10	299	0.0190476	0.980952	0.00174842	0.771502	0.823092
BAV	Dxc	1	32	15	0.0208333	0.979167	0.00863314	0.782776	0.832589
Dxc	POF	1	15	33	0.0204082	0.979592	0.00808821	0.801587	0.850021
AR	PTA	1	12	43	0.0178571	0.982143	0.00650478	0.807217	0.85085
cAVJ	PTA	2	46	42	0.0222222	0.977778	-0.00413297	0.80666	0.85085
AS/AVS	IAA	1	29	18	0.0208333	0.979167	0.00764988	0.825771	0.860135
BAV	TR	1	32	17	0.02	0.98	0.0068	0.825669	0.860135
BAV	IAA	1	32	18	0.0196078	0.980392	0.0059361	0.826503	0.860135
APVC	BAV	1	18	32	0.0196078	0.980392	0.0059361	0.826503	0.860135
cAVJ	TGA	3	45	60	0.0277778	0.972222	-0.00365347	0.828278	0.860135
EA	TGA	1	10	62	0.0136986	0.986301	0.0031125	0.836743	0.866363
TR	VSD	6	12	273	0.0206186	0.979381	0.00133995	0.844203	0.871515
AS/AVS	RAA	1	29	24	0.0185185	0.981481	0.00302905	0.848206	0.87308
AVSD	TR	3	132	15	0.02	0.98	0.00191318	0.853813	0.876282
cAVJ	PDA	3	45	58	0.0283019	0.971698	-0.00267634	0.874529	0.894926
PTA	VCAb	1	43	17	0.0163934	0.983607	0.00189751	0.883823	0.901808
BAV	RAA	1	32	24	0.0175439	0.982456	0.00137595	0.912863	0.928739
AR	TGA	1	12	62	0.0133333	0.986667	0.00113222	0.917288	0.930543
BAV	TOF	11	22	294	0.0336391	0.966361	-0.000817408	0.922745	0.933381
CoA	TGA	2	25	61	0.0227273	0.977273	0.00112974	0.943637	0.951771
cAVJ	IAA	1	47	18	0.0151515	0.984848	-0.000309781	0.978103	0.980898
APVC	cAVJ	1	18	47	0.0151515	0.984848	-0.000309781	0.978103	0.980898
DORV	TOF	33	64	272	0.0894309	0.910569	-0.000274172	0.983933	0.983933
POF, patent oval foramen; PDA, patent arterial duct; PS/PVS, pulmonary stenosis/pulmonary valve stenosis; BAV, bicuspid aortic valve; AS/AVS, aortic stenosis/aortic valvar stenosis; AR, aortic regurgitation; MR, mitral regurgitation; SV, single ventricle; PA, pulmonary atresia; Dxc, dextrocardia; APVC, anomalous pulmonary venous connection; CoA, coarctation of the aorta; VCAb, vena cava abnormali…
